# Host influence on the eukaryotic virome of sympatric mosquitoes and abundance of diverse viruses with a broad host range

**DOI:** 10.1101/2023.11.06.565799

**Authors:** Côme Morel, Patricia Gil, Antoni Exbrayat, Etienne Loire, Florian Charriat, Baptiste Prepoint, Celine Condachou, Geoffrey Gimonneau, Assane G. Fall, Biram Biteye, Momar Talla Seck, Marc Eloit, Serafin Gutierrez

**Affiliations:** ASTRE, Cirad, INRAe, Univ Montpellier, Montpellier, France; Institut Sénégalais de Recherches Agricoles/Laboratoire National de l’Elevage et de Recherches Vétérinaires (ISRA), Dakar-Hann, Senegal; Institut Pasteur, Université Paris Cité, Pathogen Discovery Laboratory, Paris, France; Institut Pasteur, Université Paris Cité, The WOAH (OIE) Collaborating Center for the detection and identification in humans of emerging animal pathogens, Paris, France; Ecole nationale vétérinaire d’Alfort, University of Paris-Est, Maisons-Alfort, France

## Abstract

Mosquitoes harbor a large diversity of eukaryotic viruses. Those viromes probably influence mosquito physiology and the transmission of human pathogens. Nevertheless, their ecology remains largely unstudied. Here, we address two key questions in virome ecology. First, we assessed the influence of mosquito species on virome taxonomic diversity and relative abundance. Contrary to most previous studies, the potential effect of the habitat was explicitly included. Thousands of individuals of *Culex poicilipes* and *Culex tritaeniorhynchus,* two vectors of viral diseases, were concomitantly sampled in three habitats over two years. A total of 95 viral taxa from 25 families were identified with meta-transcriptomics, with 75% of taxa shared by both mosquitoes. Viromes significantly differed by mosquito species but not by habitat. Differences were largely due to changes in relative abundance of shared taxa. Then, we studied the diversity of viruses with a broad host range. We searched for viral taxa shared by the two *Culex* species and *Aedes vexans*, another disease vector, present in one of the habitats. Twenty-six out of the 163 viral taxa were found in the three mosquitoes. These taxa encompassed 14 families. A database analysis supported broad host ranges for many of those viruses, as well as a widespread geographical distribution. Thus, the viromes of mosquitoes from the same genera mainly differed in the relative abundance of shared taxa, whereas differences in viral diversity dominated between mosquito genera. Whether this new model of virome diversity and structure applies to other mosquito communities remains to be determined.
