## Supplemental Table 1 for "Host influence on the eukaryotic virome of sympatric mosquitoes and abundance of diverse viruses with a broad host range"

### Sheet: Table S1
Table S1 : Literature analysis of the host range (Host) and geographic range (Country) of known generalist viruses found in this study. The "Weighted_Avg_contigs_p_id" columns represent the average value of the identity percentages associated with the contigs. The column "Blastn" indicates other virus names given to a virus species in the NCBI database (e.g., different virus strains or naming err…
Virus species	Weighted_Avg_contigs_p_id_Ae	Weighted_Avg_contigs_p_id_Cx	Virus family	Blastn	Host	Country	References
Aedes pseudoscutellaris reovirus	86.9	87	Reovirus		Aedes aegypti	Ghana	Amoa-Bosompem et al. 2019
Aedes vexans iflavirus	99.1	99.9	Iflaviridae		Aedes vexans	Senegal	Parry,R.H. et al. 2019
Alphamesonivirus 1	98.45	98.6	Mesoniviridae	Nam Dinh virus / Houston virus / Cavally virus / Alphamesonivirus 1 Ngewotan	Culex pipiens	South Korea	Hang,J. et al. 2015
						Italy	Chiapponi,C. et al. 2017
						Germany	Unpublished
						Sweden	Pettersson et al. 2019
						France	Gil et al. 2022
						Italy	Gil et al. 2022
						Spain	Gil et al. 2022
						Egypt	Gil et al. 2022
						Tunisia	Gil et al. 2022
					Culex restuans	USA	Tangudu et al. 2022
					Culex torrentium	Sweden	Pettersson et al. 2019
					Culex tritaeniorhynchus	South Korea	Hang,J. et al. 2015
						Vietnam	Nga et al. 2011
					Culex quinquefasciatus	USA	Vasilakis et al. 2014
						Mexico	Charles et al. 2018
						Mexico	Cigarroa-Toledo et al. 2018
						China	Jin et al. 2013
					Culex vishnui	Vietnam	Nga et al. 2011
						Indonesia	Vasilakis et al. 2014
					Culex australicus	Australia	Shi et al. 2017
					Culex nebulosus	Ivory Coast	Zirkel et al. 2010
					Culex antennatus	Ivory Coast	Zirkel et al. 2010
					Culex decens	Ivory Coast	Zirkel et al. 2010
					Culex xanthogaster	Australia	O'Brien et al. 2017
					Culex sitiens	Australia	O'Brien et al. 2017
					Culex annulirostris	Australia	O'Brien et al. 2017
					Aedes taeniorhynchus	Mexico	Charles et al. 2018
					Aedes albopictus	USA	Vasilakis et al. 2014
					Aedes aegypti	Ghana	Amoa-Bosompem et al. 2019
					Aedes harrisoni	Ivory Coast	Zirkel et al. 2010
					Uranotaenia unguiculata	Austria	Camp et al. 2018
					Uranotaenia chorleyi	Ivory Coast	Zirkel et al. 2010
					Anopheles spp.	Ivory Coast	Zirkel et al. 2010
Alphamesonivirus 10	96.41	100	Mesoniviridae	Dianke virus	Culex pipiens	France	Gil et al. 2022
						Italy	Gil et al. 2022
						Spain	Gil et al. 2022
						Egypt	Gil et al. 2022
						Tunisia	Gil et al. 2022
					Culex poicilipes	Senegal	Diagne et al. 2014
					Culex antennatus	Senegal	Diagne et al. 2019
					Culex decens	Senegal	Diagne et al. 2019
					Culex neavei	Senegal	Diagne et al. 2019
					Culex nebulosus	Senegal	Diagne et al. 2019
					Culex quinquefasciatus	Senegal	Diagne et al. 2019
					Aedes furcifer	Senegal	Diagne et al. 2019
					Aedes aegypti	Senegal	Diagne et al. 2019
					Aedes cumminsii	Senegal	Diagne et al. 2019
					Aedes fowleri	Senegal	Diagne et al. 2019
					Aedes mcintoshi	Senegal	Diagne et al. 2019
					Aedes minutus	Senegal	Diagne et al. 2019
					Aedes vittatus	Senegal	Diagne et al. 2019
					Anopheles funestus	Senegal	Diagne et al. 2019
					Anopheles gambiae	Senegal	Diagne et al. 2019
					Anopheles pharoensis	Senegal	Diagne et al. 2019
					Anopheles rufipes	Senegal	Diagne et al. 2019
					Mansonia uniformis	Senegal	Diagne et al. 2019
					Mansonia africana	Senegal	Diagne et al. 2019
					Uranotaenia spp.	Senegal	Diagne et al. 2019
Bat sobemovirus	91.4	88.39	Solemoviridae		Culex pseudovishnui	Japan	Faizah et al. 2019
					Culex tritaeniorhynchus	Japan	Faizah et al. 2019
					Culex tarsalis	USA	Ribeiro et al. 2018
					Haemagogus janthinomys	Trinidad & Tobago	Ali et al. 2021
Biggievirus Mos11	98.88	99.6	Nodaviridae	Culex Biggie-like virus / Biggie virus	Culex pipiens	USA	Greninger et al. 2016
						Austria	Thannesberger et al. 2020
						Italy	Chiapponi,C. et al. 2017
						Sweden	Pettersson et al. 2019
						Spain	Gil et al. 2022
						France	Gil et al. 2022
						Egypt	Gil et al. 2022
						Tunisia	Gil et al. 2022
					Culex torrentium	Sweden	Pettersson et al. 2019
Culex-associated Luteo-like virus	88.64	69.37		Culex associated luteo like virus	Culex pipiens	Sweden	Pettersson et al. 2019
					Culex tarsalis	USA	Tangudu et al. 2022
Culex Iflavi-like virus 4	94.87	98	Iflaviridae	Aedes Iflavi-like virus / Culex picorna-like virus 1	Culex pipiens	Belgium	Wang et al. 2019
						South Korea	Hang,J. et al. 2015
						Spain	Gil et al. 2022
						Italy	Gil et al. 2022
						France	Gil et al. 2022
						Egypt	Gil et al. 2022
						Tunisia	Gil et al. 2022
					Culex tarsalis	USA	Batson et al. 2020
					Aedes albopictus	Switzerland	Kubacki et al. 2020
					Mansonia spp.	Mozambique	Choletti et al. 2018
Culex mosquito virus 1	98.7	99.2	Nodaviridae		Culex pipiens	Spain	Gil et al. 2022
						Italy	Gil et al. 2022
						France	Gil et al. 2022
						Egypt	Gil et al. 2022
						Tunisia	Gil et al. 2022
						USA	Sadeghi et al. 2018
Culex pipiens-associated Tunisia virus	91.58	92.21	Virgaviridae		Culex pipiens	Tunisia	Bigot et al. 2011
						India	Sethi et al. 2018
						China	He et al. 2021
						Spain	Gil et al. 2022
						Italy	Gil et al. 2022
						France	Gil et al. 2022
						Egypt	Gil et al. 2022
						Tunisia	Gil et al. 2022
					Culex tritaeniorhynchus	China	He et al. 2021
					Culex erythrothorax	USA	Batson et al. 2020
					Aedes albopictus	China	Shi et al. 2020
					Anopheles epiroticus	Vietnam	Debat et al. 2018
Daeseongdong virus 1	95.5	96.16	Negevirus	Negevirus Nona 1	Culex pipiens	South Korea	Hang,J. et al. 2015
					Anopheles rufipes	Senegal	Belda et al. 2019
Dezidougou virus	99.8	98.9	Negevirus		Aedes aegypti	Ivory Coast	Vasilakis et al. 2014
					Aedes africanus	Senegal	Shabman et al. 2017
					Culex pipiens	Spain	Gil et al. 2022
						Italy	Gil et al. 2022
						France	Gil et al. 2022
						Egypt	Gil et al. 2022
						Tunisia	Gil et al. 2022
Fako virus	88.74	90.91	Reoviridae		Eretmapodites dracaenae	Cameroon	Auguste et al. 2015
					Eretmapodites inornatus	Cameroon	Auguste et al. 2015
					Aedes albopictus	Cameroon	Auguste et al. 2015
					Aedes simpsoni	Cameroon	Auguste et al. 2015
					Aedes africanus	Cameroon	Auguste et al. 2015
Grenada mosquito rhabdovirus 1	94.8	99.85	Rhabdoviridae	Guadeloupe Culex rhabdovirus	Deinocerites	Grenada	Xu et al. 2017
					Culex pipiens	Spain	Gil et al. 2022
						Egypt	Gil et al. 2022
						Tunisia	Gil et al. 2022
					Culex quinquefasciatus	India	Sethi et al. 2018
						Guadeloupe	Shi et al. 2019
					Aedes aegypti	Guadeloupe	Shi et al. 2019
Hubei mosquito virus 4	92.93	87.92	Nodaviridae		Culex pipiens	China	Feng et al. 2022
						Spain	Gil et al. 2022
						France	Gil et al. 2022
						Egypt	Gil et al. 2022
						Tunisia	Gil et al. 2022
					Culex tritaeniorhynchus	China	He et al. 2021
						Japan	Faizah et al. 2019
					Culex inatomii	Japan	Faizah et al. 2019
					Culex erythrothorax	USA	Batson et al. 2020
					Culex tarsalis	USA	Batson et al. 2020
					Culex quinquefasciatus	China	Xia et al. 2018
					Culex restuans	USA	Tangudu et al. 2022
					Culex sp. (?)	Colombia	Nitshe et al. 2019
Negevirus Nona 1	95.9	90	Negevirus	Daeseongdong virus 1	Culex pipiens	South Korea	Hang,J. et al. 2015
						Spain	Gil et al. 2022
						Egypt	Gil et al. 2022
						Tunisia	Gil et al. 2022
