## Supplemental Table 2 for "Host influence on the eukaryotic virome of sympatric mosquitoes and abundance of diverse viruses with a broad host range"

### Sheet: Table S2
tax_id	Best_hit	VTU	Nucleic_acid	cluster	clade	kingdom	phylum	class	order	family	genus	sum_reads	Avg_match_length	n_Contigs	Avg_contigs_length	Sum_contigs_length	Avg_Coverage_contigs	Avg_Coverage_subject	Pond_Avg_contigs_p_id	min_contigs_p_id	max_contig_p_id	avg_contig_p_id	min_coverage	max_coverage	Avg_read_depth
37368	Idnoreovirus 1	Idnoreovirus 1__28	dsRNA	Spinareo	Riboviria	Orthornavirae	Duplornaviricota	Resentoviricetes	Reovirales	Spinareoviridae	Idnoreovirus	1781	677	2	2539	5078	73.6	72.96	28.3	28.3	28.3	28.3	1	174	88
380160	Obodhiang ephemerovirus	Obodhiang ephemerovirus__56	ssRNA(-)	Rhabdo	Riboviria	Orthornavirae	Negarnaviricota	Monjiviricetes	Mononegavirales	Rhabdoviridae	Ephemerovirus	117	842	1	3782	3782	65.1	39.38	55.5	55.5	55.5	55.5	1	11	8
648170	Aedes pseudoscutellaris reovirus	Aedes pseudoscutellaris reovirus__87	dsRNA	Spinareo	Riboviria	Orthornavirae	Duplornaviricota	Resentoviricetes	Reovirales	Spinareoviridae	Dinovernavirus	328	1189	1	3899	3899	91.5	100	87	87	87	87	1	29	21
654931	Drosophila X virus	Drosophila X virus__80	dsRNA	Birna	Riboviria	Orthornavirae	Incertae sedis	NA	Birna_order	Birnaviridae	Entomobirnavirus	9390	997	1	3400	3400	88	100	80.3	80.3	80.3	80.3	1	1081	690
936308	Tritaeniorhynchus merhavirus	Tritaeniorhynchus merhavirus__88	ssRNA(-)	Rhabdo	Riboviria	Orthornavirae	Negarnaviricota	Monjiviricetes	Mononegavirales	Rhabdoviridae	Merhavirus	36111	423	6	2009.17	12055	62.55	33.71	87.85	81.5	92.7	86.5	1	752	749
1170421	Dezidougou virus	Dezidougou virus__99	ssRNA(+)	Nege	Riboviria	Orthornavirae	Kitrinoviricota	Alsuviricetes	Martellivirales	NA	Negevirus	11232	2267	1	9128	9128	74.5	99.87	98.9	98.9	98.9	98.9	3	368	308
1170424	Negev virus	Negev virus__99	ssRNA(+)	Nege	Riboviria	Orthornavirae	Kitrinoviricota	Alsuviricetes	Martellivirales	NA	Negevirus	208	301	2	957	1914	94.2	68.12	99.02	98.8	99.5	99.15	1	233	27
1272942	Gray Lodge hapavirus	Gray Lodge hapavirus__72	ssRNA(-)	Rhabdo	Riboviria	Orthornavirae	Negarnaviricota	Monjiviricetes	Mononegavirales	Rhabdoviridae	Hapavirus	6720	2104	1	12680	12680	49.7	99.91	72.4	72.4	72.4	72.4	1	220	132
1307797	Negev-like virus #174	Negev-like virus #174__99	ssRNA(+)	Nege	Riboviria	Orthornavirae	Kitrinoviricota	Alsuviricetes	Martellivirales	NA	Negevirus	498	1063.5	2	3649	7298	80.65	86.36	99.11	98.2	99.4	98.8	0	25	17
1332246	Alphamesonivirus 1	Alphamesonivirus 1__99	ssRNA(+)	Mesoni	Riboviria	Orthornavirae	Pisuviricota	Pisoniviricetes	Nidovirales	Mesoniviridae	Alphamesonivirus	12771	219.75	8	835.75	6686	84.7	37.45	98.6	93.8	100	98.45	0	1036	478
1340805	Bat sobemovirus	Bat sobemovirus__88	ssRNA(+)	Solemo	Riboviria	Orthornavirae	Pisuviricota	Pisoniviricetes	Sobelivirales	Solemoviridae	Sobemovirus	11516	184	2	741.5	1483	72.9	74	88.39	88	89	88.5	22	2257	1941
1567404	Fako virus	Fako virus__91	dsRNA	Spinareo	Riboviria	Orthornavirae	Duplornaviricota	Resentoviricetes	Reovirales	Spinareoviridae	Dinovernavirus	1149	790.67	6	2482.83	14897	95.58	76.19	90.91	82.9	95.6	92.07	1	29	19
1608064	Sanxia Water Strider Virus 5	Sanxia Water Strider Virus 5__43	ssRNA(-)	Rhabdo	Riboviria	Orthornavirae	Negarnaviricota	Monjiviricetes	Mononegavirales	Rhabdoviridae	NA	15752	2222	1	12672	12672	51.9	98.14	43.1	43.1	43.1	43.1	0	386	311
1608126	Wuhan mosquito orthophasmavirus 1	Wuhan mosquito orthophasmavirus 1__74	ssRNA(-)	Phasma	Riboviria	Orthornavirae	Negarnaviricota	Ellioviricetes	Bunyavirales	Phasmaviridae	Orthophasmavirus	160	340.67	3	1363	4089	83	44.27	73.7	69.5	81.2	74.83	1	15	10
1608133	Culicidavirus culicidae	Culicidavirus culicidae__88	ssRNA(-)	Chu	Riboviria	Orthornavirae	Negarnaviricota	Monjiviricetes	Jingchuvirales	Chuviridae	Culicidavirus	334	122	1	641	641	57.1	65.59	87.7	87.7	87.7	87.7	1	178	130
1615760	Negevirus Nona 1	Negevirus Nona 1__90	ssRNA(+)	Nege	Riboviria	Orthornavirae	Kitrinoviricota	Alsuviricetes	Martellivirales	NA	Negevirus	292	249	1	1697	1697	44	69.17	90	90	90	90	10	99	43
1670677	Humaita-Tubiacanga virus	Humaita-Tubiacanga virus__46	ssRNA(+)	Solemo	Riboviria	Orthornavirae	Pisuviricota	Pisoniviricetes	Sobelivirales	Solemoviridae	NA	468	223	1	917	917	72.6	44.16	45.7	45.7	45.7	45.7	19	130	128
1758881	Daeseongdong virus 1	Daeseongdong virus 1__96	ssRNA(+)	Nege	Riboviria	Orthornavirae	Kitrinoviricota	Alsuviricetes	Martellivirales	NA	Negevirus	21005	529.8	10	1993.9	19939	83.13	22.25	96.16	84.4	100	95.37	0	727	263
1758883	Culicidavirus imjinense	Culicidavirus imjinense__85	ssRNA(-)	Chu	Riboviria	Orthornavirae	Negarnaviricota	Monjiviricetes	Jingchuvirales	Chuviridae	Culicidavirus	16549	991	3	3680.33	11041	83.57	75.75	84.78	72.2	98.9	86.53	1	405	375
1803034	Merida merhavirus_1	Merida merhavirus_1__99	ssRNA(-)	Rhabdo	Riboviria	Orthornavirae	Negarnaviricota	Monjiviricetes	Mononegavirales	Rhabdoviridae	Merhavirus	1178	1329.5	2	5900	11800	62.65	100	99.22	98.8	99.8	99.3	1	36	25
1807812	Eridge virus	Eridge virus__86	dsRNA	Birna	Riboviria	Orthornavirae	Incertae sedis	NA	Birna_order	Birnaviridae	NA	9063	1033	1	3390	3390	91.4	100	86.2	86.2	86.2	86.2	1	1026	668
1922450	Beihai narna-like virus 22	Beihai narna-like virus 22__50	ssRNA(+)	Narna	Riboviria	Orthornavirae	Lenarviricota	Amabiliviricetes	Wolframvirales	Narnaviridae	NA	2780	195.4	5	668.6	3343	84.56	19.03	50.44	43.9	57.9	50.84	0	245	208
1922855	Hubei chryso-like virus 1	Hubei chryso-like virus 1__89	dsRNA	Chryso	Riboviria	Orthornavirae	Duplornaviricota	Chrymotiviricetes	Ghabrivirales	Chrysoviridae	Alphachrysovirus	137	158	2	474	948	99.65	22.63	88.6	86.3	90.1	88.2	7	30	36
1922881	Hubei diptera virus 20	Hubei diptera virus 20__26	dsRNA	Reo_unclass	Riboviria	Orthornavirae	Duplornaviricota	Resentoviricetes	Reovirales	NA	NA	2778	1276	1	3835	3835	94.5	101.03	25.5	25.5	25.5	25.5	2	239	181
1922926	Hubei mosquito virus 2	Hubei mosquito virus 2__52	ssRNA(+)	Luteo-Sobemo	Riboviria	NA	Incertae sedis	NA	Luteo-Sobemo_order	NA	NA	231	338	1	1146	1146	87.2	77.52	52.4	52.4	52.4	52.4	2	118	50
1922928	Hubei mosquito virus 4	Hubei mosquito virus 4__88	ssRNA(+)	Tombus	Riboviria	Orthornavirae	Kitrinoviricota	Tolucaviricetes	Tolivirales	Tombusviridae	NA	353	243.2	5	1048.8	5244	71.38	62.37	87.92	80.8	97.8	90.62	0	24	17
1923029	Hubei partiti-like virus 22	Hubei partiti-like virus 22__99	dsRNA	Partiti	Riboviria	Orthornavirae	Pisuviricota	Duplopiviricetes	Durnavirales	Partitiviridae	NA	241	534	1	1617	1617	99.1	94.68	98.7	98.7	98.7	98.7	2	47	37
1923073	Hubei permutotetra-like virus 1	Hubei permutotetra-like virus 1__61	ssRNA(+)	Permutotetra	Riboviria	Orthornavirae	Incertae sedis	Permutotetra_class	Permutotetra_order	Permutotetraviridae	NA	1139	986	1	4784	4784	61.5	94.35	61.2	61.2	61.2	61.2	1	242	60
1923132	Hubei picorna-like virus 50	Hubei picorna-like virus 50__34	ssRNA(+)	Dicistro	Riboviria	Orthornavirae	Pisuviricota	Pisoniviricetes	Picornavirales	Dicistroviridae	NA	612	134	1	4173	4173	9.3	3.8	34.3	34.3	34.3	34.3	2	54	37
1923135	Hubei picorna-like virus 53	Hubei picorna-like virus 53__30	ssRNA(+)	Picorna_unclass	Riboviria	Orthornavirae	Pisuviricota	Pisoniviricetes	Picornavirales	NA	NA	214	791	2	2427.5	4855	92.65	18.81	29.87	28	38.8	33.4	1	19	11
1923220	Hubei sobemo-like virus 33	Hubei sobemo-like virus 33__78	ssRNA(+)	Luteo-Sobemo	Riboviria	NA	Incertae sedis	NA	Luteo-Sobemo_order	NA	NA	770	379	1	3168	3168	35.9	100	77.6	77.6	77.6	77.6	1	114	61
1923274	Hubei tombus-like virus 27	Hubei tombus-like virus 27__76	ssRNA(+)	Tombus	Riboviria	Orthornavirae	Kitrinoviricota	Tolucaviricetes	Tolivirales	Tombusviridae	NA	110	291	2	1198.5	2397	65.85	73.02	76.35	70.4	78.5	74.45	0	19	11
1923275	Hubei tombus-like virus 28	Hubei tombus-like virus 28__74	ssRNA(+)	Tombus	Riboviria	Orthornavirae	Kitrinoviricota	Tolucaviricetes	Tolivirales	Tombusviridae	NA	104	266	2	1288.5	2577	59.6	60.69	74.45	74.4	74.6	74.5	1	14	10
1923335	Hubei virga-like virus 2	Hubei virga-like virus 2__74	ssRNA(+)	Virga	Riboviria	Orthornavirae	Kitrinoviricota	Alsuviricetes	Martellivirales	Virgaviridae	NA	16661	830.5	2	3189	6378	74	30.74	74.4	67	89.8	78.4	6	584	653
1923337	Hubei virga-like virus 22	Hubei virga-like virus 22__42	ssRNA(+)	Virga	Riboviria	Orthornavirae	Kitrinoviricota	Alsuviricetes	Martellivirales	Virgaviridae	NA	795	1354	1	8002	8002	49.3	83.43	41.6	41.6	41.6	41.6	1	34	25
1923400	Sanxia water strider virus 16	Sanxia water strider virus 16__40	ssRNA(+)	Noda	Riboviria	Orthornavirae	Kitrinoviricota	Magsaviricetes	Nodamuvirales	Nodaviridae	NA	108	473	1	1701	1701	83.1	46.42	39.5	39.5	39.5	39.5	1	22	16
1923490	Wenling crustacean virus 7	Wenling crustacean virus 7__30	ssRNA(-)	Phenui	Riboviria	Orthornavirae	Negarnaviricota	Ellioviricetes	Bunyavirales	Phenuiviridae	NA	696	1890	1	6567	6567	82.1	90.21	30.4	30.4	30.4	30.4	1	41	26
1923715	Wuhan insect virus 11	Wuhan insect virus 11__56	ssRNA(+)	Dicistro	Riboviria	Orthornavirae	Pisuviricota	Pisoniviricetes	Picornavirales	Dicistroviridae	NA	1276	1249.5	2	4941	9882	74.4	86.97	56.12	51.7	61.2	56.45	0	49	32
1923779	Zhejiang mosquito virus 3	Zhejiang mosquito virus 3__93	ssRNA(+)	Narna	Riboviria	Orthornavirae	Lenarviricota	Amabiliviricetes	Wolframvirales	Narnaviridae	NA	503	341.33	3	1097.33	3292	93.07	32.33	92.69	89.1	93.8	91.9	0	78	38
1925777	Biggievirus Mos11	Biggievirus Mos11__100	ssRNA(+)	Nege	Riboviria	Orthornavirae	Kitrinoviricota	Alsuviricetes	Martellivirales	NA	Negevirus	4407	2270	1	9238	9238	73.7	100	99.6	99.6	99.6	99.6	1	228	119
1955175	Cordoba virus	Cordoba virus__94	ssRNA(+)	Nege	Riboviria	Orthornavirae	Kitrinoviricota	Alsuviricetes	Martellivirales	NA	Negevirus	244	257	2	925.5	1851	83.7	10.96	94.38	94.2	94.9	94.55	0	354	33
1980612	Wutai mosquito phasivirus_1	Wutai mosquito phasivirus_1__87	ssRNA(-)	Phenui	Riboviria	Orthornavirae	Negarnaviricota	Ellioviricetes	Bunyavirales	Phenuiviridae	Phasivirus	12725	498.11	9	1672.89	15056	85.49	50.98	86.52	61	99.3	87.39	1	717	211
2010269	Aedes camptorhynchus reo-like virus	Aedes camptorhynchus reo-like virus__30	dsRNA	Reo_unclass	Riboviria	Orthornavirae	Duplornaviricota	Resentoviricetes	Reovirales	NA	NA	2826	1079	4	3567	14268	89.57	93.42	30.12	28	31.9	30.15	0	129	50
2010284	Wilkie partiti-like virus 2	Wilkie partiti-like virus 2__56	dsRNA	Partiti	Riboviria	Orthornavirae	Pisuviricota	Duplopiviricetes	Durnavirales	Partitiviridae	NA	627	537	2	1796	3592	89.6	98.9	56.02	51.3	61.2	56.25	1	73	44
2018471	Armigeres iflavirus	Armigeres iflavirus__67	ssRNA(+)	Ifla	Riboviria	Orthornavirae	Pisuviricota	Pisoniviricetes	Picornavirales	Iflaviridae	Iflavirus	292	679.5	2	2364.5	4729	88.85	24.69	66.85	64.7	68.1	66.4	1	22	15
2027349	Araticum virus	Araticum virus__74	dsRNA	Partiti	Riboviria	Orthornavirae	Pisuviricota	Duplopiviricetes	Durnavirales	Partitiviridae	NA	456	278	3	911	2733	93.23	61.92	73.97	68.9	82.8	74.63	0	56	42
2060479	Alphamesonivirus 10	Alphamesonivirus 10__100	ssRNA(+)	Mesoni	Riboviria	Orthornavirae	Pisuviricota	Pisoniviricetes	Nidovirales	Mesoniviridae	Alphamesonivirus	145572	2528	1	20251	20251	37.5	100	100	100	100	100	34	11843	1797
2079148	Culex pipiens-associated Tunisia virus	Culex pipiens-associated Tunisia virus__92	ssRNA(+)	Narna	Riboviria	Orthornavirae	Lenarviricota	Amabiliviricetes	Wolframvirales	NA	NA	255	360.5	4	1368.5	5474	86.67	28.98	92.21	86.6	98.2	94.9	1	19	12
2170576	Medway virus	Medway virus__44	ssRNA(+)	Solemo	Riboviria	Orthornavirae	Pisuviricota	Pisoniviricetes	Sobelivirales	Solemoviridae	Sobemovirus	739	213	2	667.5	1335	93.55	43.83	43.93	43.1	44.7	43.9	1	143	138
2201284	Bundaberg bee virus 1	Bundaberg bee virus 1__74	ssRNA(+)	Dicistro	Riboviria	Orthornavirae	Pisuviricota	Pisoniviricetes	Picornavirales	Dicistroviridae	NA	3620	417.5	6	1865.17	11191	80.95	30.82	74.47	45	84.3	66.58	0	143	81
2259789	Linepithema humile polycipivirus 2	Linepithema humile polycipivirus 2__42	ssRNA(+)	Polycipi	Riboviria	Orthornavirae	Pisuviricota	Pisoniviricetes	Picornavirales	Polycipiviridae	NA	2062	2217	1	11162	11162	57.8	100.73	42.5	42.5	42.5	42.5	1	100	46
2304480	Culex Iflavi-like virus 4	Culex Iflavi-like virus 4__98	ssRNA(+)	Ifla	Riboviria	Orthornavirae	Pisuviricota	Pisoniviricetes	Picornavirales	Iflaviridae	NA	13036	707.75	4	2368.75	9475	85.28	22.73	98.06	96.7	99.2	98.03	2	604	344
2304481	Culex mosquito virus 1	Culex mosquito virus 1__99	ssRNA(+)	Noda	Riboviria	Orthornavirae	Kitrinoviricota	Magsaviricetes	Nodamuvirales	Nodaviridae	NA	2105	371	1	1808	1808	61.6	100	99.2	99.2	99.2	99.2	1	369	291
2304486	Culex mosquito virus 6	Culex mosquito virus 6__41	ssRNA(+)	Noda	Riboviria	Orthornavirae	Kitrinoviricota	Magsaviricetes	Nodamuvirales	Nodaviridae	NA	1811	185	2	610.5	1221	85.25	30.12	41.21	35.5	47.4	41.45	1	660	371
2304498	Culex Bunyavirus 1	Culex Bunyavirus 1__76	ssRNA(-)	Phenui	Riboviria	Orthornavirae	Negarnaviricota	Ellioviricetes	Bunyavirales	Phenuiviridae	NA	1136	131	1	404	404	97.3	11.11	76.3	76.3	76.3	76.3	223	567	703
2304509	Culex Daeseongdong-like virus	Culex Daeseongdong-like virus__99	ssRNA(+)	Noda	Riboviria	Orthornavirae	Kitrinoviricota	Magsaviricetes	Nodamuvirales	Nodaviridae	NA	381	912	1	4116	4116	66.5	83.67	99.3	99.3	99.3	99.3	2	51	23
2304515	Culex rhabdovirus	Culex rhabdovirus__91	ssRNA(-)	Rhabdo	Riboviria	Orthornavirae	Negarnaviricota	Monjiviricetes	Mononegavirales	Rhabdoviridae	NA	1435	2150	1	11904	11904	54.2	99.95	91.4	91.4	91.4	91.4	1	42	30
2304516	Culex-associated Tombus-like virus	Culex-associated Tombus-like virus__100	ssRNA(+)	Tombus	Riboviria	Orthornavirae	Kitrinoviricota	Tolucaviricetes	Tolivirales	Tombusviridae	NA	675	559	1	2604	2604	64.4	100	99.6	99.6	99.6	99.6	1	100	65
2304522	Culex-associated Luteo-like virus	Culex-associated Luteo-like virus__74	ssRNA(+)	Luteo	Riboviria	Orthornavirae	Kitrinoviricota	Tolucaviricetes	Tolivirales	Luteoviridae	NA	11116	161.33	3	654	1962	70.8	66.93	73.71	27.5	94.4	70.43	3	4122	1416
2315722	Dillard sunrhavirus	Dillard sunrhavirus__64	ssRNA(-)	Rhabdo	Riboviria	Orthornavirae	Negarnaviricota	Monjiviricetes	Mononegavirales	Rhabdoviridae	Sunrhavirus	526	815.67	3	2879.67	8639	80.73	57.9	63.93	49	69.9	58.87	1	22	15
2315807	Yongsan picorna-like virus 4	Yongsan picorna-like virus 4__75	ssRNA(+)	Picorna_unclass	Riboviria	Orthornavirae	Pisuviricota	Pisoniviricetes	Picornavirales	NA	NA	18716	2790	1	8595	8595	95.2	100.11	74.9	74.9	74.9	74.9	1	958	544
2607740	Grenada mosquito rhabdovirus 1	Grenada mosquito rhabdovirus 1__99	ssRNA(-)	Rhabdo	Riboviria	Orthornavirae	Negarnaviricota	Monjiviricetes	Mononegavirales	Rhabdoviridae	NA	794	407	2	2343.5	4687	62.55	100	99.46	98.3	100	99.15	0	29	42
2651939	Valmbacken virus	Valmbacken virus__50	dsRNA	Reo_unclass	Riboviria	Orthornavirae	Duplornaviricota	Resentoviricetes	Reovirales	NA	NA	1467	890.33	3	2813.33	8440	80.3	63.73	49.57	46.1	51.3	48.7	1	64	43
2651940	Culex mononega-like virus 2	Culex mononega-like virus 2__67	ssRNA(-)	Xinmo	Riboviria	Orthornavirae	Negarnaviricota	Monjiviricetes	Mononegavirales	Xinmoviridae	NA	6061	1286.5	2	6745.5	13491	51.2	98.95	66.67	57.3	71.2	64.25	1	148	112
2653117	Culex permutotetra-like virus	Culex permutotetra-like virus__95	ssRNA(+)	Permutotetra	Riboviria	Orthornavirae	Incertae sedis	NA	Permutotetra_order	Permutotetraviridae	NA	9035	658.5	2	2679	5358	82.1	75.76	95.19	89.4	96.4	92.9	0	570	422
2662141	Culex tritaeniorhynchus Negev-like virus	Culex tritaeniorhynchus Negev-like virus__63	ssRNA(+)	Virga	Riboviria	Orthornavirae	Kitrinoviricota	Alsuviricetes	Martellivirales	Virgaviridae	NA	32079	669	9	2771.56	24944	70.68	57	62.8	50.3	86.2	67.24	0	13799	322
2665417	Hammarskog picorna-like virus	Hammarskog picorna-like virus__70	ssRNA(+)	Polycipi	Riboviria	Orthornavirae	Pisuviricota	Pisoniviricetes	Picornavirales	Polycipiviridae	NA	57226	709.25	4	2998.5	11994	61.67	60.14	69.74	61.8	77.4	69.5	2	5657	1193
2675213	Aedes vexans iflavirus	Aedes vexans iflavirus__100	ssRNA(+)	Ifla	Riboviria	Orthornavirae	Pisuviricota	Pisoniviricetes	Picornavirales	Iflaviridae	Iflavirus	4702	2782	1	9531	9531	87.6	100	99.9	99.9	99.9	99.9	1	210	123
2684266	Culex tritaeniorhynchus Anphevirus	Culex tritaeniorhynchus Anphevirus__84	ssRNA(-)	Xinmo	Riboviria	Orthornavirae	Negarnaviricota	Monjiviricetes	Mononegavirales	Xinmoviridae	Anphevirus	10765	2081	1	12757	12757	48.9	99.76	84.1	84.1	84.1	84.1	1	261	211
2686045	Culex vishnui subgroup totivirus	Culex vishnui subgroup totivirus__64	dsRNA	Toti	Riboviria	Orthornavirae	Duplornaviricota	Chrymotiviricetes	Ghabrivirales	Totiviridae	NA	363	364.5	2	1751.5	3503	60.15	35.78	64.48	45.2	81	63.1	1	76	26
2686046	Culex inatomii totivirus	Culex inatomii totivirus__82	dsRNA	Toti	Riboviria	Orthornavirae	Duplornaviricota	Chrymotiviricetes	Ghabrivirales	Totiviridae	NA	1245	250	2	925.5	1851	81.5	26.25	82.46	69.3	90.7	80	0	357	168
2689326	Atrato Partiti-like virus 1	Atrato Partiti-like virus 1__56	dsRNA	Partiti	Riboviria	Orthornavirae	Pisuviricota	Duplopiviricetes	Durnavirales	Partitiviridae	NA	1138	310	4	1087.75	4351	81.6	69.32	55.77	37.1	61.3	53.05	1	144	65
2689328	Atrato Partiti-like virus 3	Atrato Partiti-like virus 3__59	dsRNA	Partiti	Riboviria	Orthornavirae	Pisuviricota	Duplopiviricetes	Durnavirales	Partitiviridae	NA	543	417	2	1498	2996	82.85	100	59.44	36.5	79	57.75	1	60	45
2689349	Atrato Sobemo-like virus 3	Atrato Sobemo-like virus 3__57	ssRNA(+)	Solemo	Riboviria	Orthornavirae	Pisuviricota	Pisoniviricetes	Sobelivirales	Solemoviridae	NA	372	176.33	3	902	2706	70	58.47	57.47	33.9	73.5	54.07	0	38	34
2689356	Atrato Reo-like virus	Atrato Reo-like virus__46	dsRNA	Reo_unclass	Riboviria	Orthornavirae	Duplornaviricota	Resentoviricetes	Reovirales	NA	NA	954	809.5	2	2606	5212	93.2	100.06	45.65	45.6	45.7	45.65	1	85	46
2746929	Bemisia-associated dicistrovirus 2	Bemisia-associated dicistrovirus 2__74	ssRNA(+)	Dicistro	Riboviria	Orthornavirae	Pisuviricota	Pisoniviricetes	Picornavirales	Dicistroviridae	NA	160	358	2	1279.5	2559	90.05	42.93	73.92	67.3	74.9	71.1	2	44	16
2755146	Broome chryso-like virus 1	Broome chryso-like virus 1__95	dsRNA	Chryso	Riboviria	Orthornavirae	Duplornaviricota	Chrymotiviricetes	Ghabrivirales	Chrysoviridae	NA	1603	280.5	6	942.67	5656	88.28	25.09	95.3	89.2	98.1	94.75	1	125	71
2755148	Broome luteo-like virus 1	Broome luteo-like virus 1__83	ssRNA(+)	Noda	Riboviria	Orthornavirae	Kitrinoviricota	Magsaviricetes	Nodamuvirales	Nodaviridae	NA	15228	316.33	3	1513.33	4540	67.77	73.41	83.2	79.8	96	87.2	0	1564	839
2755150	Broome phasivirus 1	Broome phasivirus 1__70	ssRNA(-)	Phenui	Riboviria	Orthornavirae	Negarnaviricota	Ellioviricetes	Bunyavirales	Phenuiviridae	Phasivirus	1085	310	1	1311	1311	70.7	14.21	70.3	70.3	70.3	70.3	1	198	207
2755151	Broome reo-like virus 1	Broome reo-like virus 1__94	dsRNA	Reo_unclass	Riboviria	Orthornavirae	Duplornaviricota	Resentoviricetes	Reovirales	NA	NA	2973	1308	1	4303	4303	91.2	100	93.5	93.5	93.5	93.5	1	179	173
2755152	Kimberley phasivirus_1	Kimberley phasivirus_1__76	ssRNA(-)	Phenui	Riboviria	Orthornavirae	Negarnaviricota	Ellioviricetes	Bunyavirales	Phenuiviridae	Phasivirus	8629	1937	1	5973	5973	97.2	87.29	76.1	76.1	76.1	76.1	3	306	361
2755153	Fitzroy Crossing toti-like virus 1	Fitzroy Crossing toti-like virus 1__88	dsRNA	Toti	Riboviria	Orthornavirae	Duplornaviricota	Chrymotiviricetes	Ghabrivirales	Totiviridae	NA	261	142	1	428	428	99.5	12.78	88	88	88	88	43	102	152
2755154	Fitzroy Crossing toti-like virus 2	Fitzroy Crossing toti-like virus 2__75	dsRNA	Toti	Riboviria	Orthornavirae	Duplornaviricota	Chrymotiviricetes	Ghabrivirales	Totiviridae	NA	6694	752	1	7271	7271	31	99.08	75.1	75.1	75.1	75.1	0	784	230
2771461	Serbia picorna-like virus 1	Serbia picorna-like virus 1__86	ssRNA(+)	Picorna_unclass	Riboviria	Orthornavirae	Pisuviricota	Pisoniviricetes	Picornavirales	NA	NA	16195	953.5	4	3238	12952	84.97	34.31	85.53	79.6	100	94.7	0	550	313
2781648	Triatovirus A/2018/ITA	Triatovirus A/2018/ITA__100	ssRNA(+)	Dicistro	Riboviria	Orthornavirae	Pisuviricota	Pisoniviricetes	Picornavirales	Dicistroviridae	Triatovirus	229	299	4	985.75	3943	91.67	11.98	99.82	99.4	100	99.72	1	24	15
2800921	Kellev virus	Kellev virus__82	ssRNA(+)	Solemo	Riboviria	Orthornavirae	Pisuviricota	Pisoniviricetes	Sobelivirales	Solemoviridae	NA	261	435	1	1890	1890	69	98.64	81.6	81.6	81.6	81.6	1	563	35
2800931	Nefer virus	Nefer virus__36	dsRNA	Partiti	Riboviria	Orthornavirae	Pisuviricota	Duplopiviricetes	Durnavirales	Partitiviridae	NA	1181	255	1	1525	1525	46.6	80.7	36.1	36.1	36.1	36.1	0	438	194
2800932	Netjeret virus_1	Netjeret virus_1__39	dsRNA	Partiti	Riboviria	Orthornavirae	Pisuviricota	Duplopiviricetes	Durnavirales	Partitiviridae	NA	2330	444.33	3	1665.33	4996	78.4	94.14	39.1	35.9	41.6	39.03	1	181	117
2802956	Soybean thrips permutotetra-like virus 1	Soybean thrips permutotetra-like virus 1__33	ssRNA(+)	Permutotetra	Riboviria	Orthornavirae	Incertae sedis	NA	Permutotetra_order	Permutotetraviridae	NA	475	351	1	1673	1673	60.4	91.17	32.8	32.8	32.8	32.8	1	114	71
2805767	Thassos sobemo-like virus	Thassos sobemo-like virus__76	ssRNA(+)	Solemo	Riboviria	Orthornavirae	Pisuviricota	Pisoniviricetes	Sobelivirales	Solemoviridae	NA	3300	200.4	5	744.2	3721	84.56	58.48	75.78	72.6	79.7	75.78	1	372	222
2805773	Culex modestus totivirus	Culex modestus totivirus__86	dsRNA	Toti	Riboviria	Orthornavirae	Duplornaviricota	Chrymotiviricetes	Ghabrivirales	Totiviridae	NA	820	270	2	828.5	1657	94.55	25.49	86.21	85.6	88.7	87.15	7	118	124
2805776	Soufli chryso-like virus	Soufli chryso-like virus__77	dsRNA	Chryso	Riboviria	Orthornavirae	Duplornaviricota	Chrymotiviricetes	Ghabrivirales	Chrysoviridae	NA	767	178.2	5	658.6	3293	83.46	18.46	76.62	37.9	93.8	70.38	1	106	58
2805777	Xanthi chryso-like virus	Xanthi chryso-like virus__77	dsRNA	Chryso	Riboviria	Orthornavirae	Duplornaviricota	Chrymotiviricetes	Ghabrivirales	Chrysoviridae	NA	2976	358.6	10	1165.6	11656	90.81	37.59	77.17	27.2	92.5	74.26	1	141	64
2805781	Culex impudicus luteo-like virus	Culex impudicus luteo-like virus__90	ssRNA(+)	Luteo	Riboviria	Orthornavirae	Kitrinoviricota	Tolucaviricetes	Tolivirales	Luteoviridae	NA	200	156.33	3	549.33	1648	83.3	46.29	90.06	72.1	96.9	88.23	0	77	30
2805783	Alexandroupolis virga-like virus	Alexandroupolis virga-like virus__58	ssRNA(+)	Virga	Riboviria	Orthornavirae	Kitrinoviricota	Alsuviricetes	Martellivirales	Virgaviridae	NA	11122	1514	1	4727	4727	95.7	48.06	58.1	58.1	58.1	58.1	0	477	588
