## Supplemental Table 3 for "Host influence on the eukaryotic virome of sympatric mosquitoes and abundance of diverse viruses with a broad host range"

### Sheet: Table S3
tax_id	Best_hit	VTU	Nucleic_acid	cluster	clade	kingdom	phylum	class	order	family	genus	sum_reads	Avg_match_length	n_Contigs	Avg_contigs_length	Sum_contigs_length	Avg_Coverage_contigs	Avg_Coverage_subject	Pond_Avg_contigs_p_id	min_contigs_p_id	max_contig_p_id	avg_contig_p_id	min_coverage	max_coverage	Avg_read_depth
11303	Bovine fever ephemerovirus	Bovine fever ephemerovirus__99	ssRNA(-)	Rhabdo	Riboviria	Orthornavirae	Negarnaviricota	Monjiviricetes	Mononegavirales	Rhabdoviridae	Ephemerovirus	110	488.5	2	1488	2976	97.95	22.78	98.71	98.6	98.9	98.75	1	21	9
59302	Ndumu virus	Ndumu virus__96	ssRNA(+)	Toga	Riboviria	Orthornavirae	Kitrinoviricota	Alsuviricetes	Martellivirales	Togaviridae	Alphavirus	2121	1250.5	2	5867	11734	72	75.93	96.4	95.3	98.6	96.95	0	104	45
64279	Drosophila C virus	Drosophila C virus__36	ssRNA(+)	Dicistro	Riboviria	Orthornavirae	Pisuviricota	Pisoniviricetes	Picornavirales	Dicistroviridae	Cripavirus	314	425.5	2	1424	2848	92.1	24.1	35.75	32.4	56	44.2	3	42	28
89463	Sacbrood virus	Sacbrood virus__97	ssRNA(+)	Ifla	Riboviria	Orthornavirae	Pisuviricota	Pisoniviricetes	Picornavirales	Iflaviridae	Iflavirus	100	146.09	11	517.36	5691	83.24	39.72	96.58	83.1	100	96.74	0	1078	4
92521	Oryctes rhinoceros nudivirus	Oryctes rhinoceros nudivirus__36	dsDNA	Nudi	Varidnaviria	NA	Incertae sedis	Naldaviricetes	Lefavirales	Nudiviridae	Alphanudivirus	234	164.43	7	889.43	6226	56.73	41.97	36.3	28.4	46.5	36.74	1	27	9
340921	Kelp fly virus	Kelp fly virus__88	ssRNA(+)	Solinvi	Riboviria	Orthornavirae	Pisuviricota	Pisoniviricetes	Picornavirales	Solinviviridae	NA	1190	2375	1	10099	10099	70.6	69.12	88.5	88.5	88.5	88.5	2	64	29
648170	Aedes pseudoscutellaris reovirus	Aedes pseudoscutellaris reovirus__87	dsRNA	Spinareo	Riboviria	Orthornavirae	Duplornaviricota	Resentoviricetes	Reovirales	Spinareoviridae	Dinovernavirus	35971	1189	1	3937	3937	90.6	100	86.9	86.9	86.9	86.9	118	3918	2284
1170421	Dezidougou virus	Dezidougou virus__100	ssRNA(+)	Nege	Riboviria	Orthornavirae	Kitrinoviricota	Alsuviricetes	Martellivirales	NA	Negevirus	156026	2229	1	9596	9596	69.7	99.24	99.8	99.8	99.8	99.8	2	39409	4065
1286141	Alphamesonivirus 9	Alphamesonivirus 9__34	ssRNA(+)	Mesoni	Riboviria	Orthornavirae	Pisuviricota	Pisoniviricetes	Nidovirales	Mesoniviridae	Alphamesonivirus	121	720	1	2327	2327	89.7	14.22	33.8	33.8	33.8	33.8	1	18	13
1312874	Alphamesonivirus 1	Alphamesonivirus 1__98	ssRNA(+)	Mesoni	Riboviria	Orthornavirae	Pisuviricota	Pisoniviricetes	Nidovirales	Mesoniviridae	Alphamesonivirus	44048	360.67	15	1316.87	19753	83.54	21.08	98.45	85.5	100	97.97	1	6047	557
1340805	Bat sobemovirus	Bat sobemovirus__91	ssRNA(+)	Solemo	Riboviria	Orthornavirae	Pisuviricota	Pisoniviricetes	Sobelivirales	Solemoviridae	Sobemovirus	358	134.6	5	551	2755	77.92	60.53	91.4	88.6	98.5	91.46	1	1643	32
1398940	Culicine-associated Z virus	Culicine-associated Z virus__94	dsRNA	Birna	Riboviria	Orthornavirae	Incertae sedis	NA	Birna_order	Birnaviridae	NA	45029	285.29	7	1020.14	7141	75.7	28.89	93.54	90.5	97.6	94.69	2	7651	1576
1489714	Tanay virus	Tanay virus__56	ssRNA(+)	Nege	Riboviria	Orthornavirae	Kitrinoviricota	Alsuviricetes	Martellivirales	NA	Negevirus	10071	1123.5	2	4636	9272	77.8	50.72	55.72	55.7	55.8	55.75	3	669	272
1567404	Fako virus	Fako virus__89	dsRNA	Spinareo	Riboviria	Orthornavirae	Duplornaviricota	Resentoviricetes	Reovirales	Spinareoviridae	Dinovernavirus	150554	334	18	1214.89	21868	80.63	42.97	88.74	36.1	96	84.59	0	5600	1721
1608051	Jiangxia Mosquito Virus 1	Jiangxia Mosquito Virus 1__36	ssRNA(-)	Bunya_unclass	Riboviria	Orthornavirae	Negarnaviricota	Ellioviricetes	Bunyavirales	NA	NA	4153	405.57	7	1336.57	9356	87.43	21.78	36.34	27.7	50	37.51	0	585	111
1608131	Wuhan Mosquito Virus 6	Wuhan Mosquito Virus 6__64	ssRNA(-)	Orthomyxo	Riboviria	Orthornavirae	Negarnaviricota	Insthoviricetes	Articulavirales	Orthomyxoviridae	Quaranjavirus	48157	234.71	17	853.29	14506	79.04	50.56	63.65	37.6	99	63.34	0	1575	830
1608141	Xincheng anphevirus	Xincheng anphevirus__55	ssRNA(-)	Xinmo	Riboviria	Orthornavirae	Negarnaviricota	Monjiviricetes	Mononegavirales	Xinmoviridae	Anphevirus	711	1961	1	12215	12215	48	96.79	55.2	55.2	55.2	55.2	1	26	15
1611039	Mosquito circovirus	Mosquito circovirus__78	ssDNA	Circo	Monodnaviria	Shotokuvirae	Cressdnaviricota	Arfiviricetes	Cirlivirales	Circoviridae	NA	1744	251	1	1904	1904	37.3	83.39	78.1	78.1	78.1	78.1	0	346	229
1615760	Negevirus Nona 1	Negevirus Nona 1__96	ssRNA(+)	Nege	Riboviria	Orthornavirae	Kitrinoviricota	Alsuviricetes	Martellivirales	NA	Negevirus	5184	269	1	807	807	100	11.39	95.9	95.9	95.9	95.9	482	20205	1606
1654362	Craigies Hill virus	Craigies Hill virus__32	ssRNA(+)	Noda	Riboviria	Orthornavirae	Kitrinoviricota	Magsaviricetes	Nodamuvirales	Nodaviridae	NA	356	255	1	1891	1891	40	82.26	31.8	31.8	31.8	31.8	1	62	47
1654579	Galbut virus	Galbut virus__30	dsRNA	Partiti	Riboviria	Orthornavirae	Pisuviricota	Duplopiviricetes	Durnavirales	Partitiviridae	NA	151	181	1	1884	1884	26.9	40.95	30.4	30.4	30.4	30.4	0	151	20
1670677	Humaita-Tubiacanga virus	Humaita-Tubiacanga virus__45	ssRNA(+)	Solemo	Riboviria	Orthornavirae	Pisuviricota	Pisoniviricetes	Sobelivirales	Solemoviridae	NA	17292	194	1	835	835	69.3	38.42	45.4	45.4	45.4	45.4	3991	25829	5177
1758881	Daeseongdong virus 1	Daeseongdong virus 1__96	ssRNA(+)	Nege	Riboviria	Orthornavirae	Kitrinoviricota	Alsuviricetes	Martellivirales	NA	Negevirus	177944	607.12	8	2390.5	19124	68.16	44.12	95.5	84.2	100	96.04	1	81717	2326
1803034	Merida merhavirus_2	Merida merhavirus_2__46	ssRNA(-)	Rhabdo	Riboviria	Orthornavirae	Negarnaviricota	Monjiviricetes	Mononegavirales	Rhabdoviridae	Merhavirus	435	182.2	5	1040.6	5203	63.56	47.69	46.02	37.5	49.6	44.12	0	74	21
1906245	Moku virus	Moku virus__66	ssRNA(+)	Ifla	Riboviria	Orthornavirae	Pisuviricota	Pisoniviricetes	Picornavirales	Iflaviridae	Iflavirus	562	1458	2	4880.5	9761	89.7	47.8	65.64	64.4	67.2	65.8	0	43	14
1922369	Beihai blue swimmer crab virus 2	Beihai blue swimmer crab virus 2__24	ssRNA(-)	Bunya_unclass	Riboviria	Orthornavirae	Negarnaviricota	Ellioviricetes	Bunyavirales	NA	NA	428	204	1	1937	1937	31.3	10.85	24	24	24	24	1	66	55
1922450	Beihai narna-like virus 22	Beihai narna-like virus 22__50	ssRNA(+)	Narna	Riboviria	Orthornavirae	Lenarviricota	Amabiliviricetes	Wolframvirales	Narnaviridae	NA	299	302	3	1023.33	3070	88.9	29.41	49.89	46.9	52.7	50.5	1	40	24
1922664	Beihai yingvirus	Beihai yingvirus__26	ssRNA(-)	Qin	Riboviria	Orthornavirae	Negarnaviricota	Chunqiuviricetes	Muvirales	Qinviridae	Yingvirus	169	446	2	1666.5	3333	79.6	63.81	26.01	25.6	26.4	26	1	25	13
1922877	Hubei diptera virus 16	Hubei diptera virus 16__36	ssRNA(+)	Noda	Riboviria	Orthornavirae	Kitrinoviricota	Magsaviricetes	Nodamuvirales	Nodaviridae	NA	326	855	1	2865	2865	87.5	98.62	35.9	35.9	35.9	35.9	1	33	28
1922928	Hubei mosquito virus 4	Hubei mosquito virus 4__93	ssRNA(+)	Tombus	Riboviria	Orthornavirae	Kitrinoviricota	Tolucaviricetes	Tolivirales	Tombusviridae	NA	308	300.5	8	1351.12	10809	71.79	69.19	92.93	78.7	100	91.72	0	118	7
1922967	Hubei noda-like virus 11	Hubei noda-like virus 11__100	ssRNA(+)	Noda	Riboviria	Orthornavirae	Kitrinoviricota	Magsaviricetes	Nodamuvirales	Nodaviridae	NA	137	1014	1	4375	4375	69.5	100	99.8	99.8	99.8	99.8	8	8034	8
1923107	Hubei picorna-like virus 27	Hubei picorna-like virus 27__38	ssRNA(+)	Ifla	Riboviria	Orthornavirae	Pisuviricota	Pisoniviricetes	Picornavirales	Iflaviridae	NA	201	1031	1	3070	3070	97.9	33.8	38.2	38.2	38.2	38.2	1	24	16
1923135	Hubei picorna-like virus 53	Hubei picorna-like virus 53__29	ssRNA(+)	Picorna_unclass	Riboviria	Orthornavirae	Pisuviricota	Pisoniviricetes	Picornavirales	NA	NA	7976	2767	1	11975	11975	65.2	65.79	28.8	28.8	28.8	28.8	0	298	167
1923146	Hubei picorna-like virus 63	Hubei picorna-like virus 63__93	ssRNA(+)	Picorna_unclass	Riboviria	Orthornavirae	Pisuviricota	Pisoniviricetes	Picornavirales	NA	NA	104	418	9	1304.67	11742	91.71	17.53	92.97	62.5	99.4	88.26	1	938	2
1923220	Hubei sobemo-like virus 33	Hubei sobemo-like virus 33__68	ssRNA(+)	Luteo-sobemo	Riboviria	NA	Incertae sedis	NA	Luteo-Sobemo_order	NA	NA	827	135.25	4	478	1912	84.18	30.85	67.64	34.5	83.2	66.42	2	103	108
1923250	Hubei tetragnatha maxillosa virus 8	Hubei tetragnatha maxillosa virus 8__39	dsRNA	Partiti	Riboviria	Orthornavirae	Pisuviricota	Duplopiviricetes	Durnavirales	Partitiviridae	NA	132	124	2	830.5	1661	41.4	27.31	39.12	32.9	47.4	40.15	1	8574	20
1923273	Hubei tombus-like virus 26	Hubei tombus-like virus 26__39	ssRNA(+)	Tombus	Riboviria	Orthornavirae	Kitrinoviricota	Tolucaviricetes	Tolivirales	Tombusviridae	NA	17440	316	1	2442	2442	38.6	71.33	38.9	38.9	38.9	38.9	32	10146	1785
1923298	Hubei toti-like virus 10	Hubei toti-like virus 10__46	dsRNA	Toti	Riboviria	Orthornavirae	Duplornaviricota	Chrymotiviricetes	Ghabrivirales	Totiviridae	NA	1158	498.67	3	2117	6351	76.7	52.14	46.34	38.9	59.3	50	0	83	46
1923335	Hubei virga-like virus 2	Hubei virga-like virus 2__93	ssRNA(+)	Virga	Riboviria	Orthornavirae	Kitrinoviricota	Alsuviricetes	Martellivirales	Virgaviridae	NA	2336	785.2	5	2726.4	13632	86.08	32.73	93.02	90.2	99	95.44	0	5179	43
1923337	Hubei virga-like virus 22	Hubei virga-like virus 22__39	ssRNA(+)	Virga	Riboviria	Orthornavirae	Kitrinoviricota	Alsuviricetes	Martellivirales	Virgaviridae	NA	178	373	3	1365.67	4097	85.07	22.98	38.73	28.4	54.3	39.27	1	14	11
1923457	Shahe yuyuevirus	Shahe yuyuevirus__33	ssRNA(-)	Yue	Riboviria	Orthornavirae	Negarnaviricota	Yunchangviricetes	Goujianvirales	Yueviridae	Yuyuevirus	385	992.5	2	3396.5	6793	78.9	89.26	33.27	27.8	34.7	31.25	0	23	14
1923465	Shuangao insect-associated chrysovirus	Shuangao insect-associated chrysovirus__96	dsRNA	Chryso	Riboviria	Orthornavirae	Duplornaviricota	Chrymotiviricetes	Ghabrivirales	Chrysoviridae	Alphachrysovirus	4228	788	5	2742.6	13713	84.5	80.33	96.43	93.9	98.6	95.94	1	70448	77
1925502	Chuvirus Mos8Chu0	Chuvirus Mos8Chu0__80	ssRNA(-)	Chu	Riboviria	Orthornavirae	Negarnaviricota	Monjiviricetes	Jingchuvirales	Chuviridae	NA	1273	167	2	3088	6176	26.45	25.11	80.02	79.3	82.1	80.7	2	158	52
1925777	Biggievirus Mos11	Biggievirus Mos11__99	ssRNA(+)	Nege	Riboviria	Orthornavirae	Kitrinoviricota	Alsuviricetes	Martellivirales	NA	Negevirus	208	561.75	4	2457.25	9829	76.08	34.73	98.88	94	100	98.17	1	1516	5
1980610	Phasi Charoen-like phasivirus	Phasi Charoen-like phasivirus__68	ssRNA(-)	Phenui	Riboviria	Orthornavirae	Negarnaviricota	Ellioviricetes	Bunyavirales	Phenuiviridae	Phasivirus	23377	395.82	17	1303	22151	91.07	33.8	67.62	49.1	87	65.9	0	606	264
1980612	Wutai mosquito phasivirus_2	Wutai mosquito phasivirus_2__61	ssRNA(-)	Phenui	Riboviria	Orthornavirae	Negarnaviricota	Ellioviricetes	Bunyavirales	Phenuiviridae	Phasivirus	2779	753.5	2	2765.5	5531	72.95	99.79	60.93	60.9	61	60.95	0	138	126
1986950	Daphnis nerii cypovirus	Daphnis nerii cypovirus__70	dsRNA	Spinareo	Riboviria	Orthornavirae	Duplornaviricota	Resentoviricetes	Reovirales	Spinareoviridae	Cypovirus	610	536.5	6	1963	11778	85.67	73.04	70.03	33.2	83.5	68.02	1	27	13
2010268	Aedes camptorhynchus negev-like virus	Aedes camptorhynchus negev-like virus__42	ssRNA(+)	Virga	Riboviria	Orthornavirae	Kitrinoviricota	Alsuviricetes	Martellivirales	Virgaviridae	NA	12009	189.12	8	736.5	5892	74.2	38.85	41.95	26.9	67	47.08	1	636	510
2027349	Araticum virus	Araticum virus__83	dsRNA	Partiti	Riboviria	Orthornavirae	Pisuviricota	Duplopiviricetes	Durnavirales	Partitiviridae	NA	25689	233	1	1504	1504	46.5	51.89	82.8	82.8	82.8	82.8	74	22429	4270
2034331	Norway luteo-like virus 1	Norway luteo-like virus 1__43	ssRNA(+)	Luteo	Riboviria	Orthornavirae	Kitrinoviricota	Tolucaviricetes	Tolivirales	Luteoviridae	NA	422	146	1	499	499	87.8	14.3	43.2	43.2	43.2	43.2	50	1636	211
2053815	Merida-like virus Turkey	Merida-like virus Turkey__48	ssRNA(-)	Rhabdo	Riboviria	Orthornavirae	Negarnaviricota	Monjiviricetes	Mononegavirales	Rhabdoviridae	NA	317	225	1	2066	2066	32.7	44.29	48	48	48	48	3	73	38
2053981	Drosophila melanogaster nudivirus B	Drosophila melanogaster nudivirus B__26	dsDNA	Nudi	Varidnaviria	NA	Incertae sedis	Naldaviricetes	Lefavirales	Nudiviridae	Alphanudivirus	160	218.33	3	1471.67	4415	48.13	65.09	26.06	24.6	32.4	27.73	1	21	9
2059679	Tribolium castaneum iflavirus	Tribolium castaneum iflavirus__45	ssRNA(+)	Ifla	Riboviria	Orthornavirae	Pisuviricota	Pisoniviricetes	Picornavirales	Iflaviridae	NA	268	201.5	2	2243	4486	27.4	6.6	45.33	39.9	52	45.95	2	328	15
2060479	Alphamesonivirus 10	Alphamesonivirus 10__96	ssRNA(+)	Mesoni	Riboviria	Orthornavirae	Pisuviricota	Pisoniviricetes	Nidovirales	Mesoniviridae	Alphamesonivirus	27530	366.43	7	1333	9331	81.07	14.62	96.41	95.5	99.4	96.99	1	7249	738
2079148	Culex pipiens-associated Tunisia virus	Culex pipiens-associated Tunisia virus__92	ssRNA(+)	Narna	Riboviria	Orthornavirae	Lenarviricota	Amabiliviricetes	Wolframvirales	NA	NA	182	749	4	2875.25	11501	84.75	51.67	91.58	84.3	100	92.33	1	1316	4
2125980	Grenada mosquito rhabdovirus 1	Grenada mosquito rhabdovirus 1__95	ssRNA(-)	Rhabdo	Riboviria	Orthornavirae	Negarnaviricota	Monjiviricetes	Mononegavirales	Rhabdoviridae	NA	313	396	5	1260.2	6301	93.8	37.41	94.8	40.2	100	87.8	1	20	12
2201325	Robinvale plant virus 1	Robinvale plant virus 1__38	ssRNA(+)	Virga	Riboviria	Orthornavirae	Kitrinoviricota	Alsuviricetes	Martellivirales	Virgaviridae	NA	115	396	1	2235	2235	51.9	88.79	38.4	38.4	38.4	38.4	2	17	13
2230910	Aedes anphevirus	Aedes anphevirus__55	ssRNA(-)	Xinmo	Riboviria	Orthornavirae	Negarnaviricota	Monjiviricetes	Mononegavirales	Xinmoviridae	Anphevirus	15624	461.14	7	2250.71	15755	72.03	48.49	54.79	34.6	70	50.71	1	351	248
2304480	Culex Iflavi-like virus 4	Culex Iflavi-like virus 4__92	ssRNA(+)	Ifla	Riboviria	Orthornavirae	Pisuviricota	Pisoniviricetes	Picornavirales	Iflaviridae	NA	11947	350.5	8	1349.25	10794	76.94	14.31	91.62	81.6	100	93.54	1	10963	277
2304481	Culex mosquito virus 1	Culex mosquito virus 1__99	ssRNA(+)	Noda	Riboviria	Orthornavirae	Kitrinoviricota	Magsaviricetes	Nodamuvirales	Nodaviridae	NA	169	371	1	1997	1997	55.7	100	98.7	98.7	98.7	98.7	7	15163	21
2304484	Culicidavirus quitotaense	Culicidavirus quitotaense__98	ssRNA(-)	Chu	Riboviria	Orthornavirae	Negarnaviricota	Monjiviricetes	Jingchuvirales	Chuviridae	Culicidavirus	149	421.89	9	1572.22	14150	77.54	39.24	98.47	82.7	99.8	96.69	1	1793	3
2304499	Culex Bunyavirus 2	Culex Bunyavirus 2__91	ssRNA(-)	Bunya_unclass	Riboviria	Orthornavirae	Negarnaviricota	Ellioviricetes	Bunyavirales	NA	NA	111	956.25	4	3327.5	13310	80.32	93.05	91.26	29.9	99.8	81.9	0	1195	2
2304522	Culex-associated Luteo-like virus	Culex-associated Luteo-like virus__93	ssRNA(+)	Luteo	Riboviria	Orthornavirae	Kitrinoviricota	Tolucaviricetes	Tolivirales	Luteoviridae	NA	416	166.67	3	576	1728	85.83	56.02	92.72	85.7	93.4	89.03	1	1614	60
2315809	Yongsan iflavirus 1	Yongsan iflavirus 1__97	ssRNA(+)	Ifla	Riboviria	Orthornavirae	Pisuviricota	Pisoniviricetes	Picornavirales	Iflaviridae	NA	830	2761	1	8922	8922	92.8	100	96.7	96.7	96.7	96.7	452	8565	23
2511041	Mill Lade virus	Mill Lade virus__56	ssRNA(+)	Virga	Riboviria	Orthornavirae	Kitrinoviricota	Alsuviricetes	Martellivirales	Virgaviridae	NA	11270	247.43	7	769.14	5384	97.34	25.61	55.72	45.6	64	54.36	3	594	523
2511066	Bombus-associated virus Vir3	Bombus-associated virus Vir3__38	ssRNA(+)	Virga	Riboviria	Orthornavirae	Kitrinoviricota	Alsuviricetes	Martellivirales	Virgaviridae	NA	7433	189	3	850.67	2552	70.03	69.23	37.98	37.3	38.3	37.87	39	901	728
2607734	Guadeloupe phasivirus	Guadeloupe phasivirus__60	ssRNA(-)	Phenui	Riboviria	Orthornavirae	Negarnaviricota	Ellioviricetes	Bunyavirales	Phenuiviridae	Phasivirus	277	78	1	406	406	57.6	3.57	60.3	60.3	60.3	60.3	1	286	171
2651930	Ista virus	Ista virus__82	ssRNA(+)	Picorna	Riboviria	Orthornavirae	Pisuviricota	Pisoniviricetes	Picornavirales	Picornaviridae	NA	531	2865	1	9665	9665	88.7	100.88	82.5	82.5	82.5	82.5	1	37388	14
2651934	Kristianstad virus	Kristianstad virus__30	ssRNA(-)	Bunya_unclass	Riboviria	Orthornavirae	Negarnaviricota	Ellioviricetes	Bunyavirales	NA	NA	1757	440.5	4	1563.5	6254	83.53	24.94	29.53	21.7	45.3	31.1	1	421	70
2651937	Vivastbo virus	Vivastbo virus__82	dsRNA	Partiti	Riboviria	Orthornavirae	Pisuviricota	Duplopiviricetes	Durnavirales	Partitiviridae	NA	620	592	2	1952.5	3905	91	92.79	81.71	61.2	99.2	80.2	1	2093	40
2651948	Vinslov virus	Vinslov virus__100	ssRNA(-)	Qin	Riboviria	Orthornavirae	Negarnaviricota	Chunqiuviricetes	Muvirales	Qinviridae	NA	512	367.33	3	1260.67	3782	82.97	20.45	99.9	99.8	100	99.93	0	1627	34
2651953	Rinkaby virus	Rinkaby virus__97	ssRNA(+)	Nege	Riboviria	Orthornavirae	Kitrinoviricota	Alsuviricetes	Martellivirales	NA	Negevirus	375	2121	1	14407	14407	44.2	96.45	97.1	97.1	97.1	97.1	3	3557	7
2662141	Culex tritaeniorhynchus Negev-like virus	Culex tritaeniorhynchus Negev-like virus__52	ssRNA(+)	Virga	Riboviria	Orthornavirae	Kitrinoviricota	Alsuviricetes	Martellivirales	Virgaviridae	NA	12985	652.33	6	2709	16254	79.12	37.56	51.64	30.3	67.6	49.05	1	804	200
2665417	Hammarskog picorna-like virus	Hammarskog picorna-like virus__75	ssRNA(+)	Polycipi	Riboviria	Orthornavirae	Pisuviricota	Pisoniviricetes	Picornavirales	Polycipiviridae	NA	178	391.5	2	2848.5	5697	59.6	60.49	74.55	66.7	77.4	72.05	1	43	8
2675213	Aedes vexans iflavirus	Aedes vexans iflavirus__99	ssRNA(+)	Ifla	Riboviria	Orthornavirae	Pisuviricota	Pisoniviricetes	Picornavirales	Iflaviridae	Iflavirus	167574	590.8	5	2062.2	10311	80.62	21.24	99.1	94.9	100	98.9	18	57623	4063
2686047	Culex pseudovishnui partitivirus	Culex pseudovishnui partitivirus__74	dsRNA	Partiti	Riboviria	Orthornavirae	Pisuviricota	Duplopiviricetes	Durnavirales	Partitiviridae	NA	986	500	1	1739	1739	86.1	100.2	73.8	73.8	73.8	73.8	0	175	142
2689324	Atrato Chu-like virus 4	Atrato Chu-like virus 4__31	ssRNA(-)	Chu	Riboviria	Orthornavirae	Negarnaviricota	Monjiviricetes	Jingchuvirales	Chuviridae	NA	7449	981.5	2	4433	8866	62.75	75.09	30.71	28.4	32.8	30.6	1	324	210
2689326	Atrato Partiti-like virus 1	Atrato Partiti-like virus 1__62	dsRNA	Partiti	Riboviria	Orthornavirae	Pisuviricota	Duplopiviricetes	Durnavirales	Partitiviridae	NA	1970	308.5	6	1234.5	7407	69.97	65.78	61.89	53.5	75.2	61.33	1	9333	66
2689341	Atrato Virga-like virus 2	Atrato Virga-like virus 2__63	ssRNA(+)	Virga	Riboviria	Orthornavirae	Kitrinoviricota	Alsuviricetes	Martellivirales	Virgaviridae	NA	1506	223.5	2	1022	2044	75.45	8.25	62.71	44	69.5	56.75	3	465	184
2689342	Atrato Virga-like virus 3	Atrato Virga-like virus 3__39	ssRNA(+)	Virga	Riboviria	Orthornavirae	Kitrinoviricota	Alsuviricetes	Martellivirales	Virgaviridae	NA	12664	1696.5	2	5065.5	10131	86.8	76.13	38.63	38.3	47.8	43.05	1	561	313
2689349	Atrato Sobemo-like virus 3	Atrato Sobemo-like virus 3__61	ssRNA(+)	Solemo	Riboviria	Orthornavirae	Pisuviricota	Pisoniviricetes	Sobelivirales	Solemoviridae	NA	46076	256	2	1375	2750	62.3	88.02	61.06	54.8	71.9	63.35	16	25785	4189
2722917	Falli virus	Falli virus__100	ssRNA(+)	Flavi	Riboviria	Orthornavirae	Kitrinoviricota	Flasuviricetes	Amarillovirales	Flaviviridae	NA	13872	850.5	4	2739.5	10958	94.22	25.09	99.92	99.8	100	99.95	0	525	316
2722918	Primus virus	Primus virus__99	ssRNA(-)	Rhabdo	Riboviria	Orthornavirae	Negarnaviricota	Monjiviricetes	Mononegavirales	Rhabdoviridae	NA	67735	621	5	2649.4	13247	82.66	50.99	99.31	93.6	100	97.86	1	1503	1278
2723963	Diabrotica undecimpunctata virus 1	Diabrotica undecimpunctata virus 1__43	ssRNA(+)	Picorna_unclass	Riboviria	Orthornavirae	Pisuviricota	Pisoniviricetes	Picornavirales	NA	NA	179	208	1	1432	1432	43.2	6.12	42.8	42.8	42.8	42.8	1	37	31
2744400	Carajing virus	Carajing virus__27	ssRNA(+)	Flavi	Riboviria	Orthornavirae	Kitrinoviricota	Flasuviricetes	Amarillovirales	Flaviviridae	NA	124	174	1	2479	2479	20.6	60.42	27	27	27	27	1	20	13
2746377	Collembolan qin-related virus OKIAV112	Collembolan qin-related virus OKIAV112__42	ssRNA(-)	Qin	Riboviria	Orthornavirae	Negarnaviricota	Chunqiuviricetes	Muvirales	Qinviridae	NA	154	428.67	3	1321.33	3964	95.83	22.7	42.08	25	49.1	37.83	1	46	10
2755152	Kimberley phasivirus_2	Kimberley phasivirus_2__74	ssRNA(-)	Phenui	Riboviria	Orthornavirae	Negarnaviricota	Ellioviricetes	Bunyavirales	Phenuiviridae	Phasivirus	980	2214	1	6983	6983	95.1	99.77	73.5	73.5	73.5	73.5	1	70	35
2760894	Bactrocera dorsalis negev-like virus	Bactrocera dorsalis negev-like virus__47	ssRNA(+)	Nege	Riboviria	Orthornavirae	Kitrinoviricota	Alsuviricetes	Martellivirales	NA	Negevirus	27743	199.89	9	804.33	7239	77.73	11.71	47	36.2	60.3	47.73	1	1361	958
2767014	Aedes Ifla-like virus	Aedes Ifla-like virus__100	ssRNA(+)	Ifla	Riboviria	Orthornavirae	Pisuviricota	Pisoniviricetes	Picornavirales	Iflaviridae	NA	672	200	1	602	602	99.7	6.42	100	100	100	100	459	5019	279
2771461	Serbia picorna-like virus 1	Serbia picorna-like virus 1__78	ssRNA(+)	Picorna_unclass	Riboviria	Orthornavirae	Pisuviricota	Pisoniviricetes	Picornavirales	NA	NA	1744	2628	1	8512	8512	92.4	94.57	78.3	78.3	78.3	78.3	7	98	51
2771483	Thrips tabaci associated reovirus 1	Thrips tabaci associated reovirus 1__56	dsRNA	Reo_unclass	Riboviria	Orthornavirae	Duplornaviricota	Resentoviricetes	Reovirales	NA	NA	122	246.17	6	869.67	5218	77.52	18.41	55.93	25.3	74	53.78	0	880	6
2778969	Nelorpivirus dungfly	Nelorpivirus dungfly__27	ssRNA(+)	Nege	Riboviria	Orthornavirae	Kitrinoviricota	Alsuviricetes	Martellivirales	NA	Negevirus	1105	2332	1	9913	9913	66.4	97.21	26.6	26.6	26.6	26.6	0	56	28
2789380	Shenzhen reo-like virus 2	Shenzhen reo-like virus 2__43	dsRNA	Reo_unclass	Riboviria	Orthornavirae	Duplornaviricota	Resentoviricetes	Reovirales	NA	NA	121	629.8	5	2097.4	10487	82.2	48.71	42.72	25.5	99.4	69.66	0	5860	3
2789881	Gurupi chuvirus-like 1	Gurupi chuvirus-like 1__72	ssRNA(-)	Chu	Riboviria	Orthornavirae	Negarnaviricota	Monjiviricetes	Jingchuvirales	Chuviridae	NA	114	375	1	2218	2218	50.6	97.91	72.3	72.3	72.3	72.3	1	21	13
2800932	Netjeret virus_2	Netjeret virus_2__38	dsRNA	Partiti	Riboviria	Orthornavirae	Pisuviricota	Duplopiviricetes	Durnavirales	Partitiviridae	NA	812	248.67	3	908	2724	77.83	52.68	37.64	34.1	39.2	37.1	0	182	75
2822555	Hymenopteran tombus-related virus	Hymenopteran tombus-related virus__51	ssRNA(+)	Tombus	Riboviria	Orthornavirae	Kitrinoviricota	Tolucaviricetes	Tolivirales	Tombusviridae	NA	1085	326	3	1869.33	5608	68.5	61.7	51.22	42.7	80.4	62.03	1	76	48
